# MESSAR: Automated recommendation of metabolite substructures from tandem mass spectra

**DOI:** 10.1101/134189

**Authors:** Youzhong Liu, Aida Mrzic, Pieter Meysman, Thomas De Vijlder, Edwin P. Romijn, Dirk Valkenborg, Wout Bittremieux, Kris Laukens

**Author notes:** Authors contributed equally and should be considered co-first authors (Youzhong Liu, Aida Mrzic).

## Abstract

Despite the increasing importance of non-targeted metabolomics to answer various life science questions, extracting biochemically relevant information from metabolomics spectral data is still an incompletely solved problem. Most computational tools to identify tandem mass spectra focus on a limited set of molecules of interest. However, such tools are typically constrained by the availability of reference spectra or molecular databases, limiting their applicability to identify unknown metabolites. In contrast, recent advances in the field illustrate the possibility to expose the underlying biochemistry without relying on metabolite identification, in particular via substructure prediction. We describe an automated method for substructure recommendation motivated by association rule mining. Our framework captures potential relationships between spectral features and substructures learned from public spectral libraries. These associations are used to recommend substructures for any unknown mass spectrum. Our method does not require any predefined metabolite candidates, and therefore it can be used for the partial identification of unknown unknowns. The method is called MESSAR (MEtabolite SubStructure Auto-Recommender) and is implemented in a free online web service available at messar.biodatamining.be.

**Author Summary:** Mass spectrometry is one of most used techniques to detect and identify metabolites. However, learning metabolite structures directly from mass spectrometry data has always been a challenging task. Thousands of mass spectra from various biological systems still remain unanalyzed simply because no current bioinformatic tools are able to generate structural hypotheses. By manually studying mass spectra of standard compounds, chemists discovered that metabolites that share common substructures can also share spectral features. As data scientists, we believe that such relationships can be unraveled from massive structure and spectra data by machine learning. In this study, we adapted “association rule mining”, traditionally used in market basket analysis, to structural and spectral data, allowing us to investigate all spectral features - metabolite substructures relationships. We further collected all statistically sound relationships into a database and used them to assign substructral hypotheses to unexplored spectra. We named our approach MESSAR, MEtabolite SubStructure Auto-Recommender, available to the metabolomics and mass spectrometry community as a free and open web service.
