## Supplementary material for "MESSAR: Automated recommendation of metabolite substructures from tandem mass spectra": S4 File

### Sheet: Matched Rules
ID	SPECTRAL_FEATURE_TYPE	SPECTRAL_FEATURE	SUBSTRUCTURE	SENSITIVITY
23289	['mass']	[120.0808]	C(CC1=CC=CC=C1)N	0.79481
23005	['mass_diff']	[46.0055]	CCC(C)C(=O)O	0.666667
22998	['mass']	[120.0808]	C(O)=NCCC1=CC=CC=C1	0.653465
22689	['mass']	[130.0651]	CCC1=CNC2=CC=CC=C12	0.648649
22730	['mass_diff']	[46.0055]	CC(C)C(=O)O	0.638889
12078	['mass']	[103.0542]	CCC1=CC=CC=C1	0.599278
18512	['mass']	[130.0651]	CC1=CNC2=CC=CC=C12	0.53125
15253	['mass']	[130.0651]	NCCC1CNC2CCCCC12	0.517544
13627	['mass']	[130.0651]	CCC1CNC2CCCCC12	0.516
19036	['mass']	[130.0651]	[nH]c1ccccc1	0.472222
10310	['mass']	[130.0651]	C1CCC2NCCC2C1	0.459547
878	['mass_diff']	[46.0055]	CCCC(=O)O	0.457098
13384	['mass_diff']	[46.0055]	CCCCCC(=O)O	0.434783
18392	['mass_diff']	[55.9898]	O=CC1CCCCC1O	0.427835
15909	['mass']	[103.0542]	CC(=C)C=CC=C	0.423423
15968	['mass']	[103.0542]	CC(C=C)=CC=C	0.423423
15995	['mass']	[103.0542]	CC=CC=CC=C	0.423423
929	['mass']	[103.0542]	CC1=CC=CC=C1	0.407529
1029	['mass_diff']	[46.0055]	CCCOC1CCCC(O)C1	0.407473
1371	['mass_diff']	[55.9898]	CCCOC1CCCC(O)C1	0.405694
5959	['mass_diff']	[46.0055]	CCCCC(=O)O	0.390244
17221	['mass_diff']	[55.9898]	CCC1CCC(O)CC1O	0.386473
951	['mass']	[103.0542]	C(C=C)=CC=C	0.385762
973	['mass']	[103.0542]	C=CC=CC=C	0.385762
995	['mass']	[103.0542]	C(=C)C=CC=C	0.385762
22707	['mass']	[130.0651]	C=1NC2=CC=CC=C2C1	0.376147
14216	['mass_diff']	[55.9898]	CC1CCC(O)CC1O	0.376033
5883	['mass_diff']	[55.9898]	OC1CCCC(O)C1	0.373656
16186	['mass_diff']	[55.9898]	COC1CCCC(C1)OC	0.35023
15939	['mass_diff']	[55.9898]	C1=CC=C(O)C=C1	0.342342
16416	['mass']	[103.0542]	CC=CC1CCCCC1	0.338028
1212	['mass_diff']	[55.9898]	CC(O)CCCC=O	0.332625
664	['mass_diff']	[46.0055]	COCCCCCO	0.331423
667	['mass_diff']	[46.0055]	CC(O)CCCC=O	0.330499
1209	['mass_diff']	[55.9898]	COCCCCCO	0.330468
1207	['mass_diff']	[55.9898]	CC(O)CCCCO	0.325926
1210	['mass_diff']	[55.9898]	O=CCCCCO	0.324976
662	['mass_diff']	[46.0055]	CC(O)CCCCO	0.322222
661	['mass_diff']	[46.0055]	CC1CCCCC1O	0.318021
1206	['mass_diff']	[55.9898]	CC1CCCCC1O	0.318021
665	['mass_diff']	[46.0055]	O=CCCCCO	0.315333
2817	['mass_diff']	[55.9898]	O=CCCCO	0.313433
18941	['mass_diff']	[54.0106]	CC=CC(C)=O	0.313187
2534	['mass_diff']	[42.0106]	CCCOC1CCCC(O)C1	0.313167
1205	['mass_diff']	[55.9898]	OCCCCCO	0.312772
660	['mass_diff']	[46.0055]	OCCCCCO	0.311034
12789	['mass']	[103.0542]	OC1=CC=CC=C1	0.306513
11669	['mass_diff']	[46.0055]	CCC(=O)OC	0.306338
11270	['mass_diff']	[55.9898]	CC=CCC1CCC(O)CC1	0.304196
659	['mass_diff']	[46.0055]	COC1CCCCC1	0.29538
2516	['mass_diff']	[42.0106]	CC(O)CCCC=O	0.293305
19181	['mass']	[130.0651]	CC1CCCCC1N	0.288136
3950	['mass_diff']	[46.0055]	CC1CCCCC1	0.287805
17222	['mass_diff']	[42.0106]	CCC1CCC(O)CC1O	0.285024
1051	['mass_diff']	[46.0055]	CC1CCC(C)CC1	0.282918
3013	['mass_diff']	[46.0055]	CC1=CCCCC1	0.282276
239	['mass']	[103.0542]	C1=CC=CC=C1	0.281553
3564	['mass_diff']	[46.0055]	C1CCCCC1	0.280742
657	['mass_diff']	[46.0055]	OC1CCCCC1	0.279422
656	['mass_diff']	[46.0055]	CC(C)CCCCO	0.27875
20224	['mass_diff']	[54.0106]	CC1CCC2C(C)CCCC2C1	0.277778
658	['mass_diff']	[46.0055]	CC1CCC(O)CC1	0.277735
14217	['mass_diff']	[42.0106]	CC1CCC(O)CC1O	0.27686
2514	['mass_diff']	[42.0106]	O=CCCCCO	0.275796
1204	['mass_diff']	[55.9898]	COC1CCCCC1	0.268977
23124	['mass']	[106.0651]	NC1=CC=CC=C1	0.268817
14212	['mass_diff']	[46.0055]	CC1CCC(O)CC1O	0.268595
668	['mass_diff']	[46.0055]	CC1CCCC(O)C1	0.268478
1202	['mass_diff']	[55.9898]	OC1CCCCC1	0.26841
1203	['mass_diff']	[55.9898]	CC1CCC(O)CC1	0.267649
16419	['mass_diff']	[55.9898]	CC=CC1CCCCC1	0.262911
2513	['mass_diff']	[42.0106]	COCCCCCO	0.2617
241	['mass']	[103.0542]	OC1CCCCC1	0.261528
5879	['mass_diff']	[46.0055]	OC1CCCC(O)C1	0.260753
2511	['mass_diff']	[42.0106]	CC(O)CCCCO	0.260185
243	['mass']	[103.0542]	COC1CCCCC1	0.259901
652	['mass_diff']	[46.0055]	CCCCCCC=O	0.259023
651	['mass_diff']	[46.0055]	CCCCCC=O	0.258521
872	['mass_diff']	[46.0055]	CCCCC(C)C	0.258514
963	['mass_diff']	[46.0055]	C(C=C)=CC=C	0.258278
985	['mass_diff']	[46.0055]	C=CC=CC=C	0.258278
1007	['mass_diff']	[46.0055]	C(=C)C=CC=C	0.258278
13085	['mass_diff']	[54.0106]	CCC=C(C)C	0.256809
7480	['mass_diff']	[46.0055]	CCOC(C)=O	0.256716
653	['mass_diff']	[46.0055]	CC(C)C(C)C	0.255828
1351	['mass_diff']	[55.9898]	OCCCCO	0.255319
2510	['mass_diff']	[42.0106]	CC1CCCCC1O	0.253534
650	['mass_diff']	[46.0055]	CCCCC=O	0.252874
10013	['mass_diff']	[42.0106]	CCCC(C)CC(O)CC	0.251572
6968	['mass_diff']	[55.9898]	COC1CCCCC1O	0.250729
2509	['mass_diff']	[42.0106]	OCCCCCO	0.24848
9516	['mass_diff']	[54.0106]	CC(C)CCC=O	0.248466
647	['mass_diff']	[46.0055]	CCCCCCCO	0.248436
6927	['mass_diff']	[54.0106]	CC(C)CC(C)O	0.247093
6133	['mass_diff']	[54.0106]	CC(C)CC=O	0.245856
10026	['mass_diff']	[54.0106]	CCCC(C)CC(O)CC	0.245283
227	['mass']	[103.0542]	C1CCCCC1	0.245147
228	['mass']	[103.0542]	CCCCCCCC	0.245083
14111	['mass_diff']	[42.0106]	CCCCCOC=O	0.244898
19035	['mass', 'mass']	[130.0651, 103.0542]	[nH]c1ccccc1	0.244444
4801	['mass_diff']	[54.0106]	CCCCCCCCCC	0.243655
13531	['mass_diff']	[54.0106]	CC1CCCC1C	0.243028
12613	['mass_diff']	[54.0106]	CCCCCC(C)CC(C)CC	0.242537
1303	['mass_diff']	[55.9898]	CCCC(=O)O	0.24181
14293	['mass_diff']	[42.0106]	CCCCCCOC=O	0.241525
9627	['mass_diff']	[54.0106]	OC1CCCCC1	0.241486
646	['mass_diff']	[46.0055]	CCCCCCO	0.241034
1213	['mass_diff']	[55.9898]	CC1CCCC(O)C1	0.240217
1201	['mass_diff']	[55.9898]	CC(C)CCCCO	0.24
12600	['mass_diff']	[42.0106]	CCCCCC(C)CC(C)CC	0.238806
7429	['mass_diff']	[54.0106]	CCCCCCCC=O	0.237537
13074	['mass_diff']	[42.0106]	CCC=C(C)C	0.237354
9401	['mass_diff']	[42.0106]	CC(C)CCCC(C)C	0.235474
5090	['mass']	[130.0651]	NCCCCC=O	0.235189
16187	['mass_diff']	[42.0106]	COC1CCCC(C1)OC	0.235023
6100	['mass_diff']	[46.0055]	CC(C)CC=O	0.234807
12090	['mass_diff']	[46.0055]	CCC1=CC=CC=C1	0.234657
645	['mass_diff']	[46.0055]	CCCCCO	0.234288
13469	['mass_diff']	[42.0106]	CCCC(O)CO	0.233202
6914	['mass_diff']	[42.0106]	CC(C)CC(C)O	0.232558
2520	['mass_diff']	[42.0106]	CC1CCCC(C)C1	0.232439
7418	['mass_diff']	[42.0106]	CCCCCCCC=O	0.231672
225	['mass']	[103.0542]	CCC(C)CC	0.231012
226	['mass']	[103.0542]	CCCCCCC	0.230823
237	['mass']	[103.0542]	CC(C)C(C)C	0.230723
224	['mass']	[103.0542]	CCCC(C)C	0.230366
6964	['mass_diff']	[46.0055]	COC1CCCCC1O	0.230321
15943	['mass_diff']	[42.0106]	C1=CC=C(O)C=C1	0.22973
9414	['mass_diff']	[54.0106]	CC(C)CCCC(C)C	0.229358
230	['mass']	[103.0542]	CCCCCCO	0.228524
233	['mass']	[103.0542]	CCCCCC(C)C	0.228362
1197	['mass_diff']	[55.9898]	CCCCCCC=O	0.228238
12969	['mass_diff']	[42.0106]	CC(C)CC(C)(C)C	0.227799
12979	['mass_diff']	[54.0106]	CC(C)CC(C)(C)C	0.227799
13270	['mass_diff']	[55.9898]	COC1CC(C)CCC1O	0.227451
12169	['mass_diff']	[46.0055]	CCCCOC=O	0.227437
649	['mass_diff']	[46.0055]	CCCCCC(C)C	0.227384
704	['mass_diff']	[46.0055]	CC1CCCC(C)C1	0.227331
11279	['mass_diff']	[42.0106]	CC=CCC1CCC(O)CC1	0.227273
1196	['mass_diff']	[55.9898]	CCCCCC=O	0.227058
9504	['mass_diff']	[42.0106]	CC(C)CCC=O	0.226994
2813	['mass_diff']	[46.0055]	O=CCCCO	0.226013
231	['mass']	[103.0542]	CCCCCCCO	0.223861
12184	['mass_diff']	[42.0106]	CCCCOC=O	0.223827
11266	['mass_diff']	[46.0055]	CC=CCC1CCC(O)CC1	0.223776
223	['mass']	[103.0542]	CCCCCC	0.223401
10212	['mass_diff']	[42.0106]	CCCOC=O	0.223301
9614	['mass_diff']	[42.0106]	OC1CCCCC1	0.22291
2507	['mass_diff']	[42.0106]	CC1CCC(O)CC1	0.222653
919	['mass_diff']	[46.0055]	OCCCCO	0.222586
229	['mass']	[103.0542]	CCCCCO	0.221161
941	['mass_diff']	[46.0055]	CC1=CC=CC=C1	0.220949
2505	['mass_diff']	[42.0106]	CC(C)CCCCO	0.220625
10196	['mass_diff']	[46.0055]	CCCOC=O	0.220065
632	['mass']	[103.0542]	CCCC(=O)O	0.219969
644	['mass_diff']	[46.0055]	CCCCCCCC	0.219119
1195	['mass_diff']	[55.9898]	CCCCC=O	0.218891
9933	['mass_diff']	[46.0055]	CCCC1CCC(O)CC1	0.21875
232	['mass']	[103.0542]	CCCCCN	0.218522
706	['mass_diff']	[46.0055]	CC1CCCCC1C	0.218182
5884	['mass_diff']	[42.0106]	OC1CCCC(O)C1	0.217742
17230	['mass_diff']	[54.0106]	CCC1CCC(O)CC1O	0.217391
7400	['mass_diff']	[46.0055]	CCCCCCCC=O	0.217009
9595	['mass_diff']	[46.0055]	OC1CCCCC1	0.216718
246	['mass']	[103.0542]	CC(O)CCCCO	0.216667
17609	['mass']	[130.0651]	CN(C)C1CCCCC1	0.215686
9923	['mass']	[103.0542]	CCCC1CCC(O)CC1	0.215625
9936	['mass_diff']	[55.9898]	CCCC1CCC(O)CC1	0.215625
9946	['mass_diff']	[42.0106]	CCCC1CCC(O)CC1	0.215625
3712	['mass_diff']	[54.0106]	CCCCC(C)C	0.21517
7499	['mass_diff']	[42.0106]	CCOC(C)=O	0.214925
248	['mass']	[103.0542]	COCCCCCO	0.2149
9486	['mass_diff']	[46.0055]	CC(C)CCC=O	0.214724
1192	['mass_diff']	[55.9898]	CCCCCCCO	0.214477
9959	['mass_diff']	[54.0106]	CCCC1CCC(O)CC1	0.2125
6896	['mass_diff']	[46.0055]	CC(C)CC(C)O	0.212209
3721	['mass_diff']	[54.0106]	CC1CCC(C)CC1	0.211744
12836	['mass_diff']	[42.0106]	COCC(C)O	0.210728
4788	['mass_diff']	[42.0106]	CCCCCCCCCC	0.21066
2501	['mass_diff']	[42.0106]	CCCCCCC=O	0.210191
642	['mass_diff']	[46.0055]	CCCCCCC	0.210158
3730	['mass_diff']	[54.0106]	CC(C)CCO	0.209804
11292	['mass_diff']	[54.0106]	CC=CCC1CCC(O)CC1	0.20979
643	['mass_diff']	[46.0055]	C1CCCCC1	0.209745
1249	['mass_diff']	[55.9898]	CC1CCCC(C)C1	0.209451
4138	['mass_diff']	[54.0106]	CCC(C)(C)C	0.20936
641	['mass_diff']	[46.0055]	CCC(C)CC	0.20931
640	['mass_diff']	[46.0055]	CCCC(C)C	0.209075
2500	['mass_diff']	[42.0106]	CCCCCC=O	0.208705
4768	['mass_diff']	[46.0055]	CCCCCCCCCC	0.208122
3737	['mass_diff']	[54.0106]	CC1=CCCCC1	0.207877
1445	['mass_diff']	[46.0055]	CC(C)CCO	0.207843
12872	['mass_diff']	[42.0106]	CC(C)OC=O	0.207692
2527	['mass_diff']	[42.0106]	CCCC(=O)O	0.207488
3985	['mass_diff']	[54.0106]	CC1CCCCC1	0.207317
14226	['mass_diff']	[54.0106]	CC1CCC(O)CC1O	0.206612
1191	['mass_diff']	[55.9898]	CCCCCCO	0.205588
1370	['mass_diff', 'mass_diff']	[55.9898, 46.0055]	CCCOC1CCCC(O)C1	0.204626
9997	['mass_diff']	[46.0055]	CCCC(C)CC(O)CC	0.204403
3739	['mass_diff']	[54.0106]	C1CCCCC1	0.204176
639	['mass_diff']	[46.0055]	CCCCCC	0.203845
2508	['mass_diff']	[42.0106]	COC1CCCCC1	0.203795

### Sheet: Recommended Substructures
SUBSTRUCTURES	SCORES
c1(ccccc1)C	3.19973
c1(CC)ccccc1	1.38409
CCc1c[nH]c2ccccc12	1.2973
c1(ccccc1)N	1.18889
C1(CCCCC1)N	1.032
C(CC1=CC=CC=C1)N	0.78481
c1ccccc1	0.753776
CCC(C)C(=O)O	0.666667
C(O)=NCCC1=CC=CC=C1	0.653465
CC(C)C(=O)O	0.638889
C1(CCCCC1)C	0.592001
CC1=CNC2=CC=CC=C12	0.53125
NCCC1CNC2CCCCC12	0.517544
C1CCC2NCCC2C1	0.459547
CCCC(=O)O	0.457098
CCCCCC(=O)O	0.434783
O=CC1CCCCC1O	0.427835
CC(=C)C=CC=C	0.423423
CC(C=C)=CC=C	0.423423
CC=CC=CC=C	0.423423
C(=C)(/C=C\C)C	0.407529
CCCOC1CCCC(O)C1	0.407473
C(COCC)C	0.405694
C(=C)C=CC=C	0.385762
c1(ccccc1)O	0.342342
C(=CCC)(C)C	0.256809
