## Supplementary material for "MESSAR: Automated recommendation of metabolite substructures from tandem mass spectra": S2 File

### Sheet: Motif_Target_Search
# Overlapping MESSAR rules to features of M2M motifs:
# More than 10% features of these motifs are explained by target MESSAR rules:
M2M ID	MATCHED_MOTIF_FEATURE*	MOTIF_FEATURE**	MATCHED_RULES_EVALUATED***	MATCHED_RULES_AGREED****		*	Number of features in the M2M motif that are explained by MESSAR rules
1	10	50	16	4		**	Total number of features in the M2M motif (50 max selected according to probability)
6	6	50	6	2		***	Number of rules evaluated for substructure prediction per motif. If several matched rules are associated with the same (set of) feature(s), only the rule with the highest sensitivity is used for validation. When there is a tie for sensitivity, MCS of top rules is reported as the predicted substructure.
21	3	5	5	3		****	Among rules evaluated, rules that agree with M2M annotation according to experts
25	12	50	20	8		1	Expert-annotated motifs: ground-truth available
26	9	50	9	6		NA	Unknown motifs: motifs that do not receive experts annotation in van der Hooft paper, not used for structure validation
28	12	50	18	2		About 40% evaluated rules explain the ground-truth (experts' annotation of motifs)
29	5	50	6	2
30	5	50	8	6
32	8	50	16	6
33	9	42	14	8
36	9	50	12	3
37	3	4	3	1
39	8	50	19	12
41	5	50	7	0
50	12	50	28	12
52	1	1	1	1
54	2	5	2	1
59	3	3	4	3
65	11	50	22	6
68	7	50	15	7
69	5	50	13	2
70	5	50	5	1
71	7	50	7	1
78	6	50	7	NA
85	6	50	7	NA
105	9	50	19	NA
106	5	50	6	NA
107	5	50	5	NA
117	7	50	9	NA
122	7	50	16	NA
135	8	50	8	NA
140	5	50	6	NA
156	7	50	16	NA
157	8	50	11	NA
160	6	50	6	NA
167	6	50	6	NA
175	5	50	6	NA
181	6	50	8	NA
188	5	50	5	NA
191	9	50	13	NA
194	10	50	14	6
195	8	50	17	NA
198	5	50	5	NA
199	7	50	9	NA
214	5	50	6	NA
218	8	50	8	NA
240	10	50	14	NA
252	5	50	5	NA
262	11	50	33	NA
264	5	50	5	NA
266	6	50	10	NA
271	8	50	12	NA
274	10	50	16	4
279	5	50	8	NA
282	10	50	15	NA
304	7	50	7	NA
314	5	50	6	NA
318	12	50	27	NA
324	5	50	5	NA
325	5	50	7	NA
331	6	50	13	NA
338	9	50	15	NA
361	6	50	6	NA
378	7	50	10	NA
387	6	50	13	0
398	5	50	5	2
400	5	50	7	NA
419	9	50	9	NA
423	5	50	6	NA
431	6	50	10	NA
457	6	50	6	2
463	6	50	12	NA
479	5	50	5	NA
485	8	50	12	NA
493	10	50	17	NA
494	8	50	13	NA
499	5	50	5	NA
# Fewer than 10% features of these motifs are explained by target MESSAR rules:
ID	MATCHED_MOTIF_FEATURE	MOTIF_FEATURE
0	2	50
2	2	50
3	0	2
4	0	2
5	0	1
7	0	1
8	3	50
9	3	50
10	3	50
11	0	3
12	0	4
14	0	2
15	0	2
16	0	50
17	1	50
18	1	50
19	0	50
20	0	50
22	0	50
23	0	50
24	3	50
27	0	50
31	0	50
34	2	50
35	0	2
38	0	1
40	0	2
42	0	2
44	0	1
45	0	4
46	3	50
47	0	4
48	0	1
49	0	1
51	0	3
53	0	2
55	0	3
56	0	1
57	0	3
58	0	5
60	2	50
61	3	50
62	3	50
63	0	50
64	0	50
66	0	50
67	0	50
72	0	50
73	2	50
74	2	50
75	0	50
76	0	50
77	0	50
79	1	50
80	0	50
81	2	50
82	4	50
83	2	50
84	1	50
86	4	50
87	0	50
88	4	50
89	3	50
90	1	50
91	2	50
92	1	50
93	2	50
94	0	50
95	0	50
96	1	50
97	4	50
98	0	50
99	3	50
100	0	50
101	0	50
102	0	50
103	4	50
104	0	50
108	0	50
109	1	50
110	1	50
111	4	50
112	0	50
113	0	50
114	2	50
115	2	50
116	3	50
118	1	50
119	1	50
120	4	50
121	2	50
123	0	50
124	2	50
125	3	50
126	2	50
127	3	50
128	2	50
129	1	50
130	0	50
131	1	50
132	1	50
133	2	50
134	0	50
136	1	50
137	0	50
138	0	50
139	1	50
141	3	50
142	1	50
143	0	50
144	4	50
145	1	50
146	0	50
147	0	50
148	1	50
149	2	50
150	2	50
151	1	50
152	1	50
153	3	50
154	0	50
155	0	50
158	1	50
159	1	50
161	2	50
162	1	50
163	0	50
164	1	50
165	3	50
166	1	50
168	2	50
169	3	50
170	2	50
171	1	50
172	4	50
173	1	50
174	3	50
176	1	50
177	3	50
178	0	50
179	1	50
180	2	50
182	2	50
183	3	50
184	0	50
185	1	50
186	0	50
187	1	50
189	4	50
190	0	50
192	0	50
193	1	50
196	2	50
197	2	50
200	0	50
201	2	50
202	2	50
203	0	50
204	3	50
205	1	50
206	0	50
207	0	50
208	0	50
209	0	50
210	1	50
211	4	50
212	4	50
213	4	50
215	1	50
216	2	50
217	0	50
219	4	50
220	0	50
221	0	50
222	1	50
223	4	50
224	2	50
225	0	50
226	0	50
227	1	50
228	0	50
229	4	50
230	1	50
231	2	50
232	2	50
233	1	50
234	1	50
235	0	50
236	4	50
237	2	50
238	1	50
239	1	50
241	2	50
242	1	50
243	2	50
244	1	50
245	1	50
246	3	50
247	1	50
248	1	50
249	0	50
250	0	50
251	4	50
253	1	50
254	1	50
255	4	50
256	0	50
257	3	50
258	1	50
259	3	50
260	2	50
261	0	50
263	1	50
265	0	50
267	1	50
268	2	50
269	1	50
270	3	50
272	3	50
273	0	50
275	1	50
276	1	50
277	1	50
278	1	50
280	1	50
281	3	50
283	0	50
284	1	50
285	0	50
286	1	50
287	2	50
288	1	50
289	1	50
290	0	50
291	0	50
292	1	50
293	1	50
294	2	50
295	0	50
296	0	50
297	2	50
298	2	50
299	1	50
300	0	50
301	3	50
302	0	50
303	0	50
305	3	50
306	0	50
307	3	50
308	2	50
309	2	50
310	2	50
311	1	50
312	0	50
313	0	50
315	4	50
316	0	50
317	0	50
319	2	50
320	1	50
321	0	50
322	1	50
323	1	50
326	1	50
327	0	50
328	1	50
329	0	50
330	0	50
332	0	50
333	1	50
334	1	50
335	0	50
336	1	50
337	0	50
339	3	50
340	1	50
341	3	50
342	0	50
343	3	50
344	3	50
345	0	50
346	0	50
347	1	50
348	0	50
349	1	50
350	0	50
351	3	50
352	4	50
353	3	50
354	0	50
355	0	50
356	0	50
357	0	50
358	1	50
359	2	50
360	1	50
362	1	50
363	0	50
364	2	50
365	0	50
366	3	50
367	1	50
368	0	50
369	0	50
370	2	50
371	4	50
372	1	50
373	0	50
374	2	50
375	1	50
376	0	50
377	0	50
379	1	50
380	1	50
381	3	50
382	0	50
383	0	50
384	2	50
385	0	50
386	2	50
388	0	50
389	3	50
390	0	50
391	2	50
392	0	50
393	1	50
394	0	50
395	0	50
396	0	50
397	3	50
399	1	50
401	1	50
402	0	50
403	0	50
404	3	50
405	2	50
406	2	50
407	1	50
408	0	50
409	3	50
410	1	50
411	0	50
412	2	50
413	0	50
414	0	50
415	2	50
416	1	50
417	1	50
418	1	50
420	0	50
421	1	50
422	2	50
424	4	50
425	0	50
426	2	50
427	0	50
428	2	50
429	3	50
430	0	50
432	1	50
433	1	50
434	2	50
435	2	50
436	0	50
437	0	50
438	1	50
439	0	50
440	0	50
441	0	50
442	0	50
443	0	50
444	2	50
445	1	50
446	0	50
447	0	50
448	1	50
449	1	50
450	3	50
451	4	50
452	1	50
453	0	50
454	2	50
455	1	50
456	0	50
458	2	50
459	2	50
460	3	50
461	0	50
462	3	50
464	1	50
465	2	50
466	1	50
467	1	50
468	0	50
469	0	50
470	1	50
471	1	50
472	0	50
473	3	50
474	3	50
475	3	50
476	1	50
477	0	50
478	1	50
480	0	50
481	1	50
482	4	50
483	0	50
484	1	50
486	0	50
487	1	50
488	2	50
489	3	50
490	0	50
491	1	50
492	2	50
495	1	50
496	0	50
497	0	50
498	2	50

### Sheet: Random_motif_search
# Overlapping MESSAR rules to random-selected features outside each motif:
# More than 10% of features of random motifs are explained by MESSAR rules:
M2M ID	MATCHED_MOTIF_FEATURE*	MOTIF_FEATURE**				*	Number of randomly-selected features (absent in corresponding M2M motif) that are explained by MESSAR rules
111	5	50				**	50 randomly-selected features
396	5	50				***	Total number of rules (out of 8378) whose left-hand side matched with at least random motif feature
452	5	50
465	5	50
# Fewer than 10% features of random motifs are explained by target MESSAR rules:
M2M ID	MATCHED_MOTIF_FEATURE	MOTIF_FEATURE	MATCHED_RULES
0	2	50
1	1	50
2	1	50
3	2	50
4	2	50
5	0	50
6	1	50
7	3	50
8	3	50
9	1	50
10	1	50
11	3	50
12	0	50
14	2	50
15	2	50
16	3	50
17	3	50
18	0	50
19	2	50
20	1	50
21	2	50
22	2	50
23	0	50
24	0	50
25	1	50
26	2	50
27	0	50
28	2	50
29	1	50
30	0	50
31	1	50
32	1	50
33	2	50
34	0	50
35	2	50
36	1	50
37	1	50
38	0	50
39	0	50
40	0	50
41	3	50
42	2	50
44	0	50
45	3	50
46	0	50
47	1	50
48	1	50
49	0	50
50	1	50
51	0	50
52	0	50
53	3	50
54	2	50
55	1	50
56	0	50
57	3	50
58	1	50
59	1	50
60	1	50
61	0	50
62	0	50
63	0	50
64	1	50
65	2	50
66	2	50
67	2	50
68	2	50
69	2	50
70	1	50
71	3	50
72	2	50
73	0	50
74	3	50
75	0	50
76	1	50
77	3	50
78	1	50
79	1	50
80	3	50
81	4	50
82	2	50
83	0	50
84	2	50
85	1	50
86	1	50
87	2	50
88	0	50
89	1	50
90	0	50
91	1	50
92	2	50
93	2	50
94	0	50
95	1	50
96	4	50
97	1	50
98	2	50
99	1	50
100	0	50
101	0	50
102	0	50
103	1	50
104	1	50
105	0	50
106	1	50
107	0	50
108	1	50
109	1	50
110	4	50
112	0	50
113	0	50
114	0	50
115	0	50
116	2	50
117	2	50
118	2	50
119	3	50
120	1	50
121	2	50
122	3	50
123	1	50
124	0	50
125	2	50
126	1	50
127	0	50
128	4	50
129	2	50
130	3	50
131	0	50
132	1	50
133	3	50
134	0	50
135	0	50
136	1	50
137	2	50
138	2	50
139	1	50
140	2	50
141	1	50
142	0	50
143	1	50
144	0	50
145	1	50
146	1	50
147	2	50
148	0	50
149	0	50
150	1	50
151	3	50
152	3	50
153	1	50
154	1	50
155	1	50
156	2	50
157	2	50
158	0	50
159	2	50
160	0	50
161	3	50
162	1	50
163	1	50
164	0	50
165	0	50
166	1	50
167	1	50
168	0	50
169	1	50
170	1	50
171	2	50
172	1	50
173	0	50
174	0	50
175	0	50
176	0	50
177	0	50
178	1	50
179	0	50
180	2	50
181	2	50
182	0	50
183	1	50
184	1	50
185	0	50
186	2	50
187	1	50
188	1	50
189	1	50
190	1	50
191	1	50
192	1	50
193	0	50
194	1	50
195	0	50
196	1	50
197	3	50
198	2	50
199	0	50
200	4	50
201	0	50
202	1	50
203	0	50
204	1	50
205	1	50
206	2	50
207	2	50
208	4	50
209	0	50
210	0	50
211	0	50
212	1	50
213	0	50
214	2	50
215	1	50
216	1	50
217	1	50
218	1	50
219	2	50
220	2	50
221	3	50
222	2	50
223	2	50
224	1	50
225	2	50
226	3	50
227	1	50
228	1	50
229	1	50
230	0	50
231	1	50
232	3	50
233	1	50
234	2	50
235	2	50
236	2	50
237	0	50
238	2	50
239	2	50
240	0	50
241	1	50
242	1	50
243	1	50
244	1	50
245	0	50
246	0	50
247	1	50
248	1	50
249	1	50
250	2	50
251	4	50
252	3	50
253	1	50
254	2	50
255	3	50
256	2	50
257	2	50
258	0	50
259	1	50
260	3	50
261	2	50
262	0	50
263	1	50
264	0	50
265	0	50
266	1	50
267	0	50
268	1	50
269	1	50
270	1	50
271	0	50
272	1	50
273	2	50
274	1	50
275	3	50
276	1	50
277	0	50
278	1	50
279	3	50
280	0	50
281	0	50
282	1	50
283	0	50
284	1	50
285	0	50
286	0	50
287	1	50
288	2	50
289	2	50
290	1	50
291	2	50
292	0	50
293	1	50
294	1	50
295	3	50
296	2	50
297	0	50
298	3	50
299	1	50
300	0	50
301	0	50
302	3	50
303	4	50
304	4	50
305	1	50
306	0	50
307	1	50
308	2	50
309	0	50
310	3	50
311	0	50
312	4	50
313	2	50
314	1	50
315	0	50
316	0	50
317	2	50
318	1	50
319	3	50
320	1	50
321	3	50
322	0	50
323	3	50
324	3	50
325	0	50
326	1	50
327	2	50
328	1	50
329	1	50
330	3	50
331	1	50
332	2	50
333	2	50
334	1	50
335	2	50
336	4	50
337	1	50
338	1	50
339	2	50
340	0	50
341	2	50
342	2	50
343	0	50
344	0	50
345	1	50
346	0	50
347	0	50
348	1	50
349	0	50
350	1	50
351	1	50
352	1	50
353	1	50
354	1	50
355	3	50
356	2	50
357	0	50
358	2	50
359	2	50
360	4	50
361	1	50
362	2	50
363	1	50
364	0	50
365	0	50
366	1	50
367	2	50
368	1	50
369	2	50
370	1	50
371	1	50
372	3	50
373	1	50
374	2	50
375	1	50
376	1	50
377	1	50
378	0	50
379	1	50
380	0	50
381	1	50
382	2	50
383	1	50
384	2	50
385	2	50
386	2	50
387	2	50
388	1	50
389	2	50
390	2	50
391	3	50
392	0	50
393	0	50
394	2	50
395	0	50
397	1	50
398	2	50
399	2	50
400	0	50
401	2	50
402	2	50
403	0	50
404	4	50
405	1	50
406	1	50
407	0	50
408	1	50
409	2	50
410	0	50
411	0	50
412	1	50
413	2	50
414	3	50
415	2	50
416	2	50
417	1	50
418	0	50
419	1	50
420	0	50
421	1	50
422	2	50
423	1	50
424	0	50
425	2	50
426	1	50
427	1	50
428	0	50
429	3	50
430	0	50
431	0	50
432	0	50
433	1	50
434	0	50
435	3	50
436	3	50
437	0	50
438	1	50
439	0	50
440	2	50
441	1	50
442	3	50
443	0	50
444	0	50
445	0	50
446	0	50
447	1	50
448	0	50
449	0	50
450	2	50
451	2	50
453	1	50
454	2	50
455	2	50
456	1	50
457	1	50
458	2	50
459	1	50
460	0	50
461	0	50
462	2	50
463	1	50
464	1	50
466	2	50
467	0	50
468	1	50
469	1	50
470	0	50
471	0	50
472	1	50
473	1	50
474	2	50
475	1	50
476	0	50
477	1	50
478	2	50
479	0	50
480	1	50
481	1	50
482	1	50
483	2	50
484	3	50
485	1	50
486	0	50
487	2	50
488	1	50
489	2	50
490	1	50
491	0	50
492	2	50
493	0	50
494	2	50
495	1	50
496	1	50
497	2	50
498	0	50
499	2	50

### Sheet: Decoy_motif_search
# Overlapping MESSAR decoy rules to features of M2M motifs:
# More than 10% features of these motifs are explained by decoy MESSAR rules:
M2M ID	MATCHED_MOTIF_FEATURE*	MOTIF_FEATURE**				*	Number of features in the M2M motif that are explained by decoy MESSAR rules
0	14	50				**	Total number of features in the M2M motif (50 max selected according to probability)
9	5	50
12	1	4
15	1	2
54	1	5
70	7	50
91	5	50
107	5	50
109	6	50
148	7	50
165	7	50
167	6	50
168	5	50
202	6	50
211	5	50
216	7	50
221	5	50
266	5	50
309	9	50
338	6	50
353	7	50
364	5	50
374	9	50
379	7	50
423	5	50
429	5	50
451	16	50
471	5	50
493	5	50
# Fewer than 10% features of these motifs are explained by decoy MESSAR rules:
M2M ID	MATCHED_MOTIF_FEATURE	MOTIF_FEATURE
1	0	50
2	0	50
3	0	2
4	0	2
5	0	1
6	0	50
7	0	1
8	0	50
10	2	50
11	0	3
14	0	2
16	1	50
17	3	50
18	3	50
19	1	50
20	2	50
21	0	5
22	0	50
23	1	50
24	3	50
25	1	50
26	0	50
27	0	50
28	0	50
29	3	50
30	1	50
31	0	50
32	0	50
33	1	42
34	0	50
35	0	2
36	0	50
37	0	4
38	0	1
39	1	50
40	0	2
41	1	50
42	0	2
44	0	1
45	0	4
46	1	50
47	0	4
48	0	1
49	0	1
50	0	50
51	0	3
52	0	1
53	0	2
55	0	3
56	0	1
57	0	3
58	0	5
59	0	3
60	0	50
61	3	50
62	0	50
63	1	50
64	0	50
65	2	50
66	0	50
67	1	50
68	4	50
69	2	50
71	2	50
72	1	50
73	2	50
74	0	50
75	0	50
76	1	50
77	1	50
78	2	50
79	0	50
80	1	50
81	4	50
82	0	50
83	0	50
84	1	50
85	0	50
86	0	50
87	0	50
88	0	50
89	1	50
90	2	50
92	0	50
93	0	50
94	1	50
95	1	50
96	0	50
97	2	50
98	1	50
99	4	50
100	0	50
101	1	50
102	0	50
103	1	50
104	0	50
105	1	50
106	2	50
108	0	50
110	1	50
111	0	50
112	0	50
113	0	50
114	2	50
115	3	50
116	2	50
117	1	50
118	0	50
119	1	50
120	1	50
121	0	50
122	1	50
123	0	50
124	1	50
125	2	50
126	0	50
127	2	50
128	4	50
129	1	50
130	0	50
131	0	50
132	0	50
133	0	50
134	0	50
135	1	50
136	0	50
137	2	50
138	0	50
139	3	50
140	1	50
141	2	50
142	0	50
143	1	50
144	3	50
145	1	50
146	0	50
147	3	50
149	1	50
150	1	50
151	0	50
152	0	50
153	0	50
154	0	50
155	0	50
156	1	50
157	0	50
158	3	50
159	0	50
160	2	50
161	4	50
162	1	50
163	1	50
164	0	50
166	0	50
169	4	50
170	1	50
171	0	50
172	1	50
173	0	50
174	1	50
175	0	50
176	1	50
177	0	50
178	0	50
179	0	50
180	4	50
181	1	50
182	2	50
183	1	50
184	0	50
185	0	50
186	0	50
187	0	50
188	0	50
189	2	50
190	0	50
191	2	50
192	3	50
193	0	50
194	2	50
195	3	50
196	1	50
197	0	50
198	3	50
199	2	50
200	1	50
201	2	50
203	0	50
204	2	50
205	3	50
206	0	50
207	2	50
208	1	50
209	2	50
210	0	50
212	2	50
213	3	50
214	2	50
215	2	50
217	1	50
218	0	50
219	1	50
220	1	50
222	0	50
223	0	50
224	1	50
225	0	50
226	0	50
227	4	50
228	0	50
229	2	50
230	1	50
231	4	50
232	0	50
233	0	50
234	2	50
235	0	50
236	3	50
237	0	50
238	2	50
239	0	50
240	3	50
241	0	50
242	1	50
243	0	50
244	0	50
245	0	50
246	0	50
247	2	50
248	1	50
249	0	50
250	0	50
251	1	50
252	3	50
253	0	50
254	0	50
255	2	50
256	2	50
257	0	50
258	4	50
259	4	50
260	2	50
261	0	50
262	1	50
263	0	50
264	0	50
265	2	50
267	0	50
268	0	50
269	3	50
270	2	50
271	2	50
272	1	50
273	0	50
274	0	50
275	0	50
276	0	50
277	0	50
278	0	50
279	2	50
280	0	50
281	2	50
282	1	50
283	1	50
284	1	50
285	0	50
286	2	50
287	2	50
288	2	50
289	1	50
290	1	50
291	0	50
292	2	50
293	1	50
294	3	50
295	0	50
296	1	50
297	3	50
298	0	50
299	1	50
300	0	50
301	0	50
302	0	50
303	1	50
304	4	50
305	1	50
306	0	50
307	1	50
308	1	50
310	1	50
311	1	50
312	0	50
313	2	50
314	1	50
315	2	50
316	1	50
317	1	50
318	1	50
319	2	50
320	1	50
321	0	50
322	1	50
323	2	50
324	0	50
325	0	50
326	4	50
327	0	50
328	4	50
329	2	50
330	2	50
331	0	50
332	1	50
333	0	50
334	0	50
335	4	50
336	3	50
337	0	50
339	0	50
340	2	50
341	1	50
342	0	50
343	1	50
344	0	50
345	1	50
346	1	50
347	2	50
348	0	50
349	1	50
350	2	50
351	2	50
352	1	50
354	1	50
355	1	50
356	0	50
357	1	50
358	4	50
359	0	50
360	0	50
361	4	50
362	1	50
363	1	50
365	0	50
366	0	50
367	0	50
368	0	50
369	2	50
370	2	50
371	4	50
372	1	50
373	1	50
375	0	50
376	0	50
377	0	50
378	0	50
380	2	50
381	4	50
382	2	50
383	1	50
384	1	50
385	0	50
386	1	50
387	1	50
388	0	50
389	1	50
390	1	50
391	1	50
392	1	50
393	1	50
394	1	50
395	4	50
396	0	50
397	2	50
398	0	50
399	1	50
400	0	50
401	0	50
402	1	50
403	0	50
404	0	50
405	1	50
406	1	50
407	2	50
408	1	50
409	0	50
410	3	50
411	0	50
412	1	50
413	0	50
414	1	50
415	0	50
416	2	50
417	1	50
418	2	50
419	1	50
420	1	50
421	0	50
422	0	50
424	3	50
425	0	50
426	2	50
427	0	50
428	2	50
430	1	50
431	2	50
432	0	50
433	3	50
434	4	50
435	1	50
436	1	50
437	0	50
438	2	50
439	2	50
440	1	50
441	1	50
442	1	50
443	1	50
444	0	50
445	2	50
446	1	50
447	0	50
448	0	50
449	1	50
450	1	50
452	0	50
453	0	50
454	0	50
455	2	50
456	0	50
457	0	50
458	0	50
459	1	50
460	3	50
461	1	50
462	2	50
463	1	50
464	2	50
465	2	50
466	1	50
467	0	50
468	0	50
469	1	50
470	1	50
472	0	50
473	0	50
474	3	50
475	0	50
476	2	50
477	3	50
478	3	50
479	3	50
480	1	50
481	3	50
482	2	50
483	0	50
484	0	50
485	0	50
486	0	50
487	0	50
488	0	50
489	3	50
490	0	50
491	0	50
492	2	50
494	0	50
495	2	50
496	1	50
497	2	50
498	3	50
499	0	50
